# Single-cell atlas of mouse limb development reveals a complex spatiotemporal dynamics of skeleton formation

**DOI:** 10.1101/2022.05.07.490557

**Authors:** Svetlana Markman, Mor Zada, Eyal David, Amir Giladi, Ido Amit, Elazar Zelzer

**Affiliations:** Department of Molecular Genetics, Weizmann Institute of Science, Rehovot, Israel; Department of Immunology, Weizmann Institute of Science, Rehovot, Israel

## Abstract

Limb development has long served as a model system for coordinated spatial patterning of progenitor cells. Here, we identify a population of naïve limb progenitors and show that they differentiate progressively to form the skeleton in a complex nonconsecutive three-dimensional pattern.

Single-cell RNA sequencing of the developing mouse forelimb revealed three progenitor states: naïve, proximal and autopodial, as well as *Msx1* as a marker for the naïve progenitors. In vivo lineage tracing confirmed this role and localized the naïve progenitors to the outer margin of the limb, along the anterior-posterior axis. Sequential pulse-chase experiments showed that the progressive transition of *Msx1^+^* naïve progenitors into proximal and autopodial progenitors coincides with their differentiation to *Sox9^+^* chondroprogenitors, which occurs along all the forming skeletal segments.

Indeed, tracking the spatiotemporal sequence of differentiation showed that the skeleton forms progressively in a complex pattern. These findings suggest a new model for limb skeleton development.
