## Supplemental Table 1 for "Single-cell atlas of mouse limb development reveals a complex spatiotemporal dynamics of skeleton formation"

### Sheet: Sheet1
Epithelial markers:
Fgf8
Wnt6
Krt5
Krt14
Trp63
Schwann cells markers:
Ngfr
Sox10
Ednrb
Postn
Pls3
Muscle cells markers:
Actc1
Acta2
Myog
Myod
Macrophage-dendritic/B cells markers:
Csf1r
Cx3cr1
Pf4
Apoe
C1qb
C1qc
Igkc
Rac2
RBC markers:
Hba-x
Hba-y
Hba-a1
Hba-bh1
Hba-a2
Hbb-bt
Hbb-bs
