## Supplemental Table 4 for "Single-cell atlas of mouse limb development reveals a complex spatiotemporal dynamics of skeleton formation"

### Sheet: Sheet1
		difgenes
154	-2.94	12.49	Tfap2b
103	-2.82	13.2	Msx1
65	-2.39	13.35	Hoxd13
7	-2.36	11.35	Aldh1a2
39	-2.35	11.36	Evx2
116	-2.16	10.4	Pcsk6
57	-2.12	12.71	Hoxa13
30	-1.97	7.36	Dbx2
84	-1.9	10.38	Lhx9
55	-1.73	10.47	Hottip
104	-1.69	9.36	Msx2
153	-1.69	7.68	Tfap2a
28	-1.63	11.17	Dach1
137	-1.62	7.8	Sbspon
38	-1.59	8.12	Eva1a
11	-1.56	8.13	Bambi
161	-1.56	12.97	Wnt5a
91	-1.53	5.84	Mafb
20	-1.52	4.09	Cntnap2
34	-1.52	6.04	Dlx6
5	-1.49	7.36	Adamts5
64	-1.49	11.24	Hoxd12
10	-1.47	4.31	Atp6v1g3
147	-1.44	5.22	Sp9
1	-1.43	9.93	1190002N15Rik
83	-1.43	9.3	Lhx2
131	-1.43	6.99	Rdh10
77	-1.42	6.07	Irx1
156	-1.42	6.36	Tspan18
8	-1.35	5.01	Arsi
117	-1.35	4.48	Pdlim3
126	-1.35	8.84	Prickle1
25	-1.34	7.11	Creb5
132	-1.34	4.09	Rffl
12	-1.33	8.09	Bmp2
93	-1.33	7.7	Mef2c
49	-1.31	3.63	Gstm6
72	-1.31	8.24	Ifitm1
26	-1.3	5.52	Ctsc
33	-1.28	5.4	Dlx5
86	-1.28	4.47	Lmo2
88	-1.24	6.97	Lrrn1
50	-1.22	5.58	Gucy1a3
92	-1.21	6.02	Mcub
112	-1.21	4.79	Ostf1
46	-1.19	4.4	Gdf5
107	-1.19	4.63	Npnt
149	-1.18	3.12	Stk32b
80	-1.17	6.5	Jag1
16	-1.16	8.86	Cdh3
40	-1.14	5.37	Ezr
17	-1.12	6.77	Chst2
42	-1.12	7.14	Fgf10
14	-1.11	3.66	Car2
128	-1.11	5.43	Prr5l
157	-1.11	7.34	Twist1
127	-1.1	5.66	Pros1
31	-1.08	6.3	Dhrs3
113	-1.08	7.08	Pam
141	-1.08	4.11	Sgms2
15	-1.06	3.97	Cbln1
159	-1.06	6.11	Vim
52	-1.05	9.36	Hibadh
87	-1.05	6.68	Lmo7
114	-1.04	4.3	Papss2
151	-1.03	3.7	Sulf1
19	-1.02	4.44	Cmpk2
24	-1.02	3.23	Colec12
124	-1.02	3.62	Pmaip1
136	-1.02	5.14	Rundc3b
143	-1.02	5.43	Slit2
150	-1.02	4.87	Stx18
160	-1.02	5.26	Wif1
130	-1.01	3.51	Rbfox3
2	-1	8.66	2010111I01Rik
22	1	6.07	Col3a1
81	1	5.66	Kctd12
105	1	3.94	Myc
139	1	6.46	Scube3
18	1.01	4.2	Clmn
56	1.02	4.96	Hoxa11
58	1.02	6.65	Hoxb2
134	1.02	6.67	Rian
69	1.03	3.55	Hp
146	1.03	3.72	Smoc2
4	1.04	4.89	Adamts15
45	1.04	5.02	Fzd8
44	1.05	5.27	Fndc3c1
102	1.05	3.81	Mirg
118	1.05	7.18	Pdzrn3
162	1.05	3.08	Zcchc5
61	1.06	5.69	Hoxb5
125	1.06	5.89	Ppp1r9a
82	1.07	6.46	Lhfpl2
41	1.08	4.83	Fam84a
115	1.08	3.23	Pcdh17
121	1.1	4.73	Piezo2
106	1.12	5.78	Nctc1
51	1.14	6.52	H19
100	1.14	7.59	Mir6240
129	1.16	11.4	Ptn
158	1.19	8.11	Usp29
145	1.2	8.38	Smoc1
29	1.21	8.77	Dact1
60	1.23	4.71	Hoxb4
90	1.23	6.99	Mab21l2
37	1.25	6.52	Eno3
66	1.25	3.96	Hoxd4
3	1.26	3.91	Acot11
23	1.28	3.81	Col8a1
47	1.28	4.76	Gria2
138	1.29	6.65	Scube1
70	1.3	6.69	Hs3st3b1
21	1.31	8	Col23a1
59	1.31	6.4	Hoxb3
110	1.31	5.44	Ntrk2
43	1.33	6.93	Fignl2
53	1.33	6.37	Hic1
148	1.33	3.84	Stfa2
89	1.34	6.65	Lyz2
133	1.34	5.51	Rgcc
144	1.34	6.93	Slitrk6
27	1.35	6.44	Cxcl12
75	1.36	11.24	Igf2
152	1.37	7.87	Tcf15
63	1.38	7.95	Hoxc6
101	1.39	9.42	Mir675
36	1.41	5.71	Emx2
155	1.42	6.11	Tshz3
163	1.42	5.84	Zim1
9	1.44	10.1	Asb4
68	1.46	8.61	Hoxd9
78	1.48	7.05	Irx3
13	1.49	4.11	C4bp
71	1.49	8.97	Hsd11b2
120	1.5	11.09	Peg3
54	1.51	12.9	Hmga2
6	1.52	3.72	Alb
111	1.52	6.7	Osr2
62	1.54	7.47	Hoxc4
67	1.54	8.98	Hoxd8
94	1.55	8.51	Meg3
97	1.55	6.7	Meox1
99	1.55	10.2	Mir483
79	1.58	8.85	Itm2a
85	1.61	9.09	Lix1
135	1.61	9.22	Ror1
140	1.62	10.32	Scx
98	1.66	11.81	Mest
122	1.68	5.73	Pitx2
35	1.74	8.37	Ebf2
109	1.79	8.59	Ntn1
119	1.79	12.53	Peg10
95	1.87	9.41	Meis1
48	1.9	8.63	Gsc
74	1.9	8.34	Igf1
76	2.01	8.92	Igfbp5
96	2.02	11.34	Meis2
108	2.12	10.65	Nr2f1
73	2.16	9.11	Igdcc3
32	2.32	10.16	Dlk1
123	2.39	12.26	Pkdcc
142	2.69	11	Shox2
