## Supplemental Table 5 for "Single-cell atlas of mouse limb development reveals a complex spatiotemporal dynamics of skeleton formation"

### Sheet: Sheet1
		difgenes
56	-2.88	12.31	Igdcc3
65	-2.02	12.14	Lix1
94	-1.92	10.37	Pkdcc
64	-1.82	10.08	Lin28b
10	-1.8	9.9	Asb4
36	-1.77	10.67	Fignl2
98	-1.68	7.96	Prtg
78	-1.67	8.57	Mogat2
54	-1.65	8.98	Hoxd8
55	-1.62	8.07	Hoxd9
120	-1.61	9.43	Trim71
77	-1.56	11.24	Mest
100	-1.56	8.53	Rspo4
109	-1.56	9.99	Shox2
75	-1.49	9.06	Meis1
76	-1.49	9.22	Meis2
18	-1.47	7.86	Cpa2
91	-1.47	11.08	Peg10
47	-1.43	9.89	Hoxa11
40	-1.41	7.41	Gldc
84	-1.41	8.83	Nr2f1
71	-1.37	7.7	Lyz2
42	-1.36	5.99	Grem1
50	-1.34	7.9	Hoxb3
38	-1.3	9.12	Fndc3c1
63	-1.24	5.9	Lbx1
102	-1.19	6.54	Sall4
27	-1.18	7.05	Dlk1
52	-1.18	5.65	Hoxb5
19	-1.17	6.96	Crabp1
117	-1.16	6.08	Tfap2c
8	-1.15	7.53	Arid3b
45	-1.15	12.43	Hmga2
67	-1.14	5.76	Lmo1
61	-1.13	5.82	Jaml
104	-1.13	6.95	Scube1
111	-1.13	4.84	Slitrk6
7	-1.07	6.84	Arid3a
88	-1.06	3.49	Pax3
122	-1.06	5.7	Usp29
15	-1.05	7.65	Chd7
51	-1.04	4.47	Hoxb4
108	-1.04	5.7	Shh
92	-1.03	7.83	Peg3
30	-1.02	8.1	Emb
59	-1.01	5.22	Irx3
29	-1	7.32	Dusp9
49	-1	6.59	Hoxa7
13	1	3.96	Ccdc80
22	1	4.29	Cybrd1
34	1.01	4.32	Fat4
118	1.01	5.21	Tgfbi
41	1.02	4.23	Gm20383
66	1.02	5.47	Lmna
87	1.02	4.13	Papss2
101	1.02	3.27	S100a13
121	1.02	5.34	Txnip
37	1.03	3.8	Flrt1
105	1.03	5.39	Sfrp2
110	1.03	5.47	Slit2
119	1.03	3.2	Tm4sf1
11	1.04	6.58	Bgn
16	1.04	4.02	Cmpk2
96	1.04	4.88	Pmp22
14	1.05	4.06	Cdc42ep3
24	1.05	6.12	Ddit4
70	1.05	6.2	Ltbp3
106	1.05	5.13	Sgk1
21	1.06	3.75	Cthrc1
28	1.06	4.41	Dlx5
12	1.07	4.09	Cavin2
124	1.07	3.76	Wfikkn2
73	1.08	4.8	Mdfic
125	1.09	11.47	Wnt5a
17	1.1	5	Col9a3
85	1.1	3.35	Nr3c1
79	1.11	4.41	Ndrg2
97	1.11	7.09	Prickle1
1	1.12	7.3	Adamts1
93	1.12	5.05	Pid1
113	1.13	3.45	Stk32b
25	1.14	7.16	Dhrs3
35	1.14	4.73	Fgf2
4	1.16	6.79	Anxa2
95	1.16	6.22	Plk2
60	1.18	4.35	Itga11
26	1.19	4.53	Dkk2
46	1.19	6.58	Hottip
107	1.19	4.01	Sgms2
43	1.2	6.82	Gsn
112	1.21	7.88	Sparc
83	1.24	5.91	Npnt
6	1.28	4.8	Arhgef28
62	1.28	4.26	Jdp2
58	1.29	5.26	Irx1
114	1.29	3.58	Stmn2
32	1.31	7.05	Eva1a
53	1.31	10.72	Hoxd13
81	1.32	8.73	Nfib
115	1.32	5.81	Sulf1
48	1.34	10.28	Hoxa13
72	1.37	5.05	Mafb
5	1.38	10.73	Anxa6
57	1.38	4.48	Inhba
44	1.39	3.87	Gstm6
68	1.39	5.79	Lox
80	1.4	10.05	Nfia
31	1.42	6.98	Emp1
69	1.44	8.29	Lrrn1
9	1.45	5.7	Arsi
90	1.45	4.2	Pdlim3
103	1.46	7	Sbspon
89	1.49	7.3	Pcsk6
123	1.53	9.9	Vim
2	1.55	7.68	Adamts5
33	1.56	7.6	Evx2
82	1.58	9.47	Nfix
86	1.59	5.83	Ogn
116	1.64	8.97	Tfap2b
99	1.65	8.42	Rdh10
74	1.68	8.71	Mef2c
20	1.74	9.24	Creb5
23	1.78	5.91	Dbx2
39	1.82	7.38	Gdf5
3	1.9	8.68	Aldh1a2
