## Supplemental Table 6 for "Single-cell atlas of mouse limb development reveals a complex spatiotemporal dynamics of skeleton formation"

### Sheet: Sheet1
		difgenes
43	-1.89	10.7	Msx1
39	-1.51	7.77	Lmo2
69	-1.39	7.67	Tfap2c
37	-1.31	8.9	Lhx2
68	-1.3	4.41	Tfap2b
38	-1.29	7.19	Lhx9
52	-1.25	8.06	Pmaip1
9	-1.22	6.76	Crmp1
2	-1.19	5	Atp6v1g3
19	-1.18	4.46	Evx1
25	-1.18	4.98	Gldc
58	-1.11	6.24	Sall4
23	-1.1	6.13	Fzd10
30	-1.08	4.61	Hoxd13
57	-1.06	5.63	Sall3
44	-1.04	5.93	Msx2
70	1.01	5.08	Tox
36	1.02	6.45	Jun
54	1.02	4.33	Pthlh
45	1.03	4.81	Nrk
64	1.03	4.88	Sned1
66	1.03	5.3	Spats2l
3	1.04	6.22	Ccdc80
18	1.04	3.36	Emx2
59	1.04	3.68	Scrn1
10	1.05	5.22	Cthrc1
51	1.05	8.49	Pdzrn3
62	1.05	4.96	Slc25a23
67	1.05	5.54	Tbx18
20	1.06	6.47	Fibin
35	1.07	4.56	Islr
50	1.07	4.17	Osr2
31	1.08	5.37	Hs3st3b1
32	1.08	3.42	Igf1
15	1.09	5.69	Edn3
29	1.1	3.26	Hist3h2a
13	1.13	4.04	E330013P04Rik
61	1.13	4	Shox2
12	1.14	4.44	Dlk1
56	1.14	9.35	Runx1t1
5	1.15	8.93	Col2a1
49	1.15	5.55	Osr1
55	1.15	3.38	Rflna
63	1.15	4.04	Smoc2
7	1.17	3.99	Col8a2
4	1.18	8.12	Cdkn1c
65	1.18	5.95	Sparc
8	1.19	4.98	Copz2
11	1.2	5.58	Cxcl12
27	1.2	7.15	H19
53	1.2	3.39	Prss35
46	1.22	4.49	Ntrk2
42	1.23	8.9	Mir483
47	1.25	3.73	Nxnl2
71	1.25	3.72	Zcchc5
26	1.29	5.95	Gsc
40	1.3	6.88	Meg3
33	1.31	4.11	Igfbp3
41	1.34	5.15	Meox1
16	1.35	5.7	Egfl6
17	1.36	4.73	Eln
22	1.36	7.75	Foxp2
24	1.39	7.37	Fzd8
1	1.43	6.56	Adamts15
6	1.45	4.8	Col8a1
14	1.51	7.54	Ebf2
60	1.55	11.3	Scx
21	1.57	6.17	Foxc1
48	1.63	5.31	Ogn
28	1.75	7.98	Hic1
34	1.88	7.87	Igfbp5
