## Supplemental Table 7 for "Single-cell atlas of mouse limb development reveals a complex spatiotemporal dynamics of skeleton formation"

### Sheet: Sheet1
		difgenes
84	3.13	7.36	Shox2
41	2.99	7.67	Igdcc3
91	2.55	4.66	Stfa2
7	2.4	7.15	Asb4
49	2.39	7.23	Lix1
64	2	4.91	Nr2f1
45	1.95	3.06	Irx5
53	1.75	5.2	Meis1
40	1.59	5.42	Hsd11b2
21	1.58	4.39	Erbb3
67	1.56	5.62	Peg10
29	1.52	6.03	Fndc3c1
37	1.52	4.47	Hoxc6
83	1.51	5.64	Sfrp1
54	1.47	4.42	Meis2
35	1.45	7.14	Hmga2
42	1.43	4.16	Il1rn
92	1.4	4.76	Stfa2l1
55	1.39	8.63	Mest
31	1.36	5.36	Frzb
15	1.33	5.1	Col23a1
16	1.33	3.65	Cxcl12
10	1.32	5.99	Casd1
44	1.32	3.09	Irx3
88	1.32	3.93	Slitrk6
74	1.29	5.11	Prx
85	1.29	3.7	Skap2
100	1.27	6.98	Zfhx4
20	1.24	3.15	Emx2
56	1.24	4.47	Mir6240
68	1.24	5.95	Peg3
82	1.24	3.98	Scube1
6	1.2	6.43	Amot
17	1.2	5.28	Ddc
95	1.2	3.3	Tbx18
70	1.17	3.27	Pkdcc
73	1.17	3.98	Prrx1
24	1.15	3.07	Extl1
98	1.12	3.44	Tmem132c
30	1.11	3.53	Fosb
76	1.11	3.86	Rassf9
94	1.11	4	Tbx15
22	1.1	3.64	Ercc6l
58	1.1	3.47	Mogat2
79	1.1	4.43	Ror2
48	1.08	3.18	Lhfpl2
86	1.06	5.94	Slc12a2
96	1.05	3.44	Tbx3
57	1.03	3.25	Mnd1
51	-1	3.01	Loxl1
1	-1.01	3.46	1190002N15Rik
75	-1.02	3.91	Rassf8
80	-1.02	4.93	Rps15a-ps8
60	-1.04	3.86	Nfatc1
2	-1.07	4.89	2010111I01Rik
8	-1.09	3.21	Btbd11
5	-1.12	3.5	Adgrg2
12	-1.14	3.05	Cavin2
32	-1.14	3.55	Gas1
81	-1.14	3.96	S100a10
46	-1.15	3.54	Kank4
27	-1.18	3.37	Fgf12
90	-1.2	4.1	Sparc
63	-1.21	5.73	Nfix
33	-1.22	3.73	Gas2
66	-1.22	3.41	Pdlim3
26	-1.25	3.39	Fam46a
71	-1.25	4.46	Pmepa1
3	-1.3	4.16	Adamts1
28	-1.3	3.43	Fjx1
50	-1.3	3.74	Lox
78	-1.3	3.68	Rnf152
99	-1.3	4.48	Vim
62	-1.32	5.9	Nfib
19	-1.33	4.45	Eef2k
23	-1.33	5.35	Eva1a
43	-1.34	3.05	Irx1
9	-1.38	4.82	Cacng4
65	-1.39	3.39	Pamr1
89	-1.43	5.63	Sncaip
25	-1.45	3.12	Fam19a1
52	-1.47	4.01	Maf
38	-1.49	4.53	Hoxd12
11	-1.5	3.06	Cavin1
59	-1.5	3.26	Msx1
61	-1.51	4.89	Nfia
72	-1.52	3.76	Postn
47	-1.54	3.13	L1td1
97	-1.54	4.63	Tm4sf1
69	-1.57	4.45	Pid1
77	-1.57	4.15	Rdh10
87	-1.58	4.24	Slc22a23
14	-1.64	4.75	Cd83
39	-1.74	5.15	Hoxd13
93	-1.77	6.87	Sulf1
18	-1.8	3.49	Ebf1
4	-1.82	6.41	Adamts5
13	-1.88	3.67	Cbln2
34	-2.17	5.6	Gdf5
36	-2.18	6.47	Hoxa13
